# Comparative 3D analysis reveals species-specific patterns of coral polyp morphology and gastrovascular integration

**DOI:** 10.64898/2026.07.10.737875

**Authors:** Emma Rangel-Huerta, Meiru Wang, Stephanie H. Nowotarski, Keith Duncan, Sean McKinney, Matthew C. Gibson

## Abstract

Coral reefs are constructed by colonial cnidarians whose survival depends on the coordinated growth and physiological integration of thousands of interconnected polyps. While coral skeletons have been extensively studied, the internal three-dimensional organization of coral tissues remains poorly resolved, limiting our understanding of how reef-building corals function as integrated modular organisms. In this study, we established a contrast-enhanced X-ray tomography (XRT) workflow for decalcified coral tissues, enabling detailed visualization and quantitative comparison of internal polyp architecture across four reef-building species with distinct colony forms: *Acropora cervicornis, Acropora millepora, Montipora capitata,* and *Pocillopora damicornis*. Importantly, this methodology resolved previously inaccessible patterns of tissue organization and structural connectivity among neighboring polyps. The two *Acropora* species shared a conserved axial – radial organization but differed in mesenterial morphology, whereas *M. capitata* exhibited complex, entangled mesenterial networks that connected both neighboring and distant polyps. In contrast, *P. damicornis* displayed superficial connectivity restricted to the coenosarc. Together, these results suggest that internal tissue architecture is an evolutionarily flexible trait, shaped by ecological and developmental pressures rather than strictly by shared ancestry. Our XRT workflow thus provides a new comparative framework for understanding how corals function as integrated living colonies.
