## Supplementary Table 1 for "Comparative 3D analysis reveals species-specific patterns of coral polyp morphology and gastrovascular integration"

### Sheet: Sheet 1
Sample Name	Decalcification	Sample decalcification time	Filter	Source Voltage (kV)	Source Current (uA)	Image Pixel Size (um)	Exposure (ms)	Frame Averaging	Random Movement
A.cervicornis (single polyp)	0.5M EDTA pH8 at 4C	9 days	No	50	40	2.5	2450	3	Yes
A.cervicornis	0.5M EDTA pH8 at 4C	9 days	Al 0.25	60	66	6.99993	1260	5	Yes
A.millepora_1_1	0.5M EDTA pH8 at 4C	9 days	Al 0.25	60	66	10.9999	2100	3	Yes
A.millepora_1_2	0.5M EDTA pH8 at 4C	9 days	Al 0.25	60	66	9.99989	1270	3	Yes
A.millepora_1_3	0.5M EDTA pH8 at 4C	9 days	Al 0.25	60	66	10.4999	2100	3	Yes
A.millepora_2_1	0.5M EDTA pH8 at 4C	12 days	Al 0.5mm	70	57	10.4999	2900	3	Yes
A.millepora_2_2	0.5M EDTA pH8 at 4C	12 days	Al 0.5mm	70	57	11.3749	2900	3	Yes
A.millepora_2_3	0.5M EDTA pH8 at 4C	12 days	Al 0.5mm	70	57	10.4999	2900	3	Yes
P.damicornis_1	0.5M EDTA pH8 at 4C	11 days	Al 0.25mm	60	66	13.0679	3150	3	Yes
P.damicornis_2	0.5M EDTA pH8 at 4C	9 days	Al 0.25mm	60	66	11.5	2100	3	Yes
M.capitata_1	0.5M EDTA pH8 at 4C	21 days	Al 0.25mm	60	66	10.4999	2100	3	Yes
M.capitata_2	0.5M EDTA pH8 at 4C	20 days	Al 0.25mm	60	66	11.5	2100	3	Yes
A.millepora_3_1	0.5M EDTA pH8 at 4C	20 days	Al 0.25mm	80	50	6.99993	2400	3	Yes
A.millepora_3_2	0.5M EDTA pH8 at 4C	20 days	Al 0.5mm	70	57	8.49991	1420	3	Yes
A.millepora_3_3	0.5M EDTA pH8 at 4C	20 days	Al 0.25mm	60	66	8.24996	1270	3	Yes
