## Supplementary Table 2 for "Comparative 3D analysis reveals species-specific patterns of coral polyp morphology and gastrovascular integration"

### Sheet: 2026
Date	Operator	Sample	Voltage kV	Power W	Current µA	Obj	Filter	Source mm(-)	Detector mm	Geo Mag	Binning	Exposure sec	Pixel size µm	Projections
2026-01-02	KD	Pocillopora damicornis	70	6	86	0.4X	Air	34	80	3.35294	2	1	20.5	1601
		Pocillopora damicornis	70	6	86	4X	Air	22	25	2.13636	1	4	1.6	4501
		Acropora millepora	70	6	86	4X	LE1	19	17	1.89474	1	1.5	1.8	4501
