## Supplementary Table 3 for "Comparative 3D analysis reveals species-specific patterns of coral polyp morphology and gastrovascular integration"

### Sheet: Total length of coral polyps (u
Total length of coral polyps (um)
# polyps	A.cervicornis	A.millepora	P.damicornis
1	2379.2	1175.62	1070.98
2	2359.8	961.62	1156.48
3	2488.91	1007.65	1375.9
4	2242.51	1493.22	1257.42
5	2413.16	1025.79	1180.66
6	2657.11	1139.46	1203.6
7		1500.37	1193.89
8			996.93

### Sheet: Total length_Ordinary one-way A
Total length_Ordinary one-way ANOVA of Col: Entering replicate data
Table Analyzed	Col: Entering replicate data
Data sets analyzed	A-C
Distribution assumption	Normal (Gaussian)
ANOVA summary
F	120.7
P value	<0.0001
P value summary	****
Significant diff. among means (P < 0.05)?	Yes
R squared	0.9306
Brown-Forsythe test
F (DFn, DFd)	1.380 (2, 18)
P value	0.277
P value summary	ns
Are SDs significantly different (P < 0.05)?	No
Bartlett's test
Bartlett's statistic (corrected)	2.964
P value	0.2272
P value summary	ns
Are SDs significantly different (P < 0.05)?	No
ANOVA table	SS	DF	MS	F (DFn, DFd)	P value
Treatment (between columns)	6598486	2	3299243	F (2, 18) = 120.7	P<0.0001
Residual (within columns)	492117	18	27340
Total	7090603	20
Data summary
Number of treatments (columns)	3
Number of values (total)	21
