## Supplementary Table 4 for "Comparative 3D analysis reveals species-specific patterns of coral polyp morphology and gastrovascular integration"

### Sheet: % Soft tissue volume fraction
% Soft tissue volume fraction
# samples	A.millepora	M. capitata	P.damicornis
1	49.1333	60.1932	34.2303
2	56.2707	48.7279	21.2135
3	50.7954
4	61.2147
5	64.9014
6	67.7582

### Sheet: one-way ANOVA 
one-way ANOVA -Soft tissue volume fraction_one-way ANOVA of Col: Entering replicate data
Table Analyzed	Col: Entering replicate data
Data sets analyzed	A-C
Distribution assumption	Normal (Gaussian)
ANOVA summary
F	11.46
P value	0.0062
P value summary	**
Significant diff. among means (P < 0.05)?	Yes
R squared	0.7661
Brown-Forsythe test
F (DFn, DFd)	0.04602 (2, 7)
P value	0.9553
P value summary	ns
Are SDs significantly different (P < 0.05)?	No
Bartlett's test
Bartlett's statistic (corrected)
P value
P value summary
Are SDs significantly different (P < 0.05)?
ANOVA table	SS	DF	MS	F (DFn, DFd)	P value
Treatment (between columns)	1429	2	714.7	F (2, 7) = 11.46	P=0.0062
Residual (within columns)	436.4	7	62.35
Total	1866	9
Data summary
Number of treatments (columns)	3
Number of values (total)	10
