## Supplementary Table 5 for "Comparative 3D analysis reveals species-specific patterns of coral polyp morphology and gastrovascular integration"

### Sheet: Alignment_QC
Metric	Value
Analysis type	MAFFT-aligned and SeaView-edited mitochondrial cytB nucleotide alignment
Number of taxa	16
Alignment length (columns)	964
Total matrix cells	15424
Complete columns without gaps/ambiguities	962
Columns with gaps	1
Columns with ambiguous bases	1
Variable sites (ACGT, gaps ignored)	542
Parsimony-informative sites (ACGT, gaps ignored)	466
Total gap characters	15
Gap percentage of full matrix	0.097
Total ambiguous non-ACGT characters	1
Overall GC content (ACGT only, gaps ignored)	34.81

### Sheet: Taxon_Stats
Taxon	Alignment length (bp)	Ungapped length (bp)	Gap characters	Gap %	N bases	Ambiguous non-ACGT bases	GC content %
Pocillopora_damicornis	964	963	1	0.103734	0	0	27.21
Pocillopora_eydouxi	964	963	1	0.103734	0	0	27.31
Stylophora_pistillata	964	963	1	0.103734	0	1	27.55
Favia_fragum	964	963	1	0.103734	0	0	33.13
Favia_leptophylla	964	963	1	0.103734	0	0	33.02
Acropora_millepora	964	963	1	0.103734	0	0	38.84
Acropora_cervicornis	964	963	1	0.103734	0	0	38.84
Acropora_tenuis	964	963	1	0.103734	0	0	38.42
Montipora_capitata	964	963	1	0.103734	0	0	39.56
Nematostella_vectensis	964	964	0	0	0	0	39.42
Heteractis_aurora	964	963	1	0.103734	0	0	38.32
Calicogorgia_granulosa	964	963	1	0.103734	0	0	36.66
Sinularia_flexibilis	964	963	1	0.103734	0	0	33.02
Pleurocorallium_inutile	964	963	1	0.103734	0	0	36.97
Corallium_rubrum	964	963	1	0.103734	0	0	36.76
Rhopilema_esculentum	964	963	1	0.103734	0	0	31.88

### Sheet: jModelTest2_Model
jModelTest2 substitution model output for cytB alignment
Dataset	Final MAFFT + SeaView edited cytB alignment
Purpose	Model-selection/parameter values recorded for the BEAUti Site Model setup
BEAUti / jModelTest2 parameter	Value	Meaning	BEAUti location	Notes
Selected substitution model	GTR + I + G	General Time Reversible model with invariant sites and gamma-distributed among-site rate heterogeneity	Site Model > Subst Model	Selected by jModelTest2 for the cytB alignment
Gamma category count	4	Number of discrete categories used to approximate the gamma distribution of among-site rate variation	Site Model > Gamma Category Count	Standard value for gamma rate heterogeneity
Proportion invariant sites (p-inv)	0.335	Estimated proportion of sites treated as invariant under the jModelTest2-selected model	Site Model > Proportion Invariant	jModelTest2 ML estimate
Gamma shape	1.438	Shape parameter of the gamma distribution; lower values indicate stronger rate heterogeneity among sites	Site Model > Shape	jModelTest2 ML estimate
R(a) [AC]	3.0011	Relative exchangeability rate for A↔C substitutions	GTR > Rate AC	Relative rate; GT fixed to 1.0000 for scaling
R(b) [AG]	6.5314	Relative exchangeability rate for A↔G substitutions	GTR > Rate AG	Relative rate; GT fixed to 1.0000 for scaling
R(c) [AT]	1.7271	Relative exchangeability rate for A↔T substitutions	GTR > Rate AT	Relative rate; GT fixed to 1.0000 for scaling
R(d) [CG]	1.6745	Relative exchangeability rate for C↔G substitutions	GTR > Rate CG	Relative rate; GT fixed to 1.0000 for scaling
R(e) [CT]	8.9902	Relative exchangeability rate for C↔T substitutions	GTR > Rate CT	Relative rate; GT fixed to 1.0000 for scaling
R(f) [GT]	1	Reference exchangeability rate for G↔T substitutions	GTR > Rate GT	Fixed reference rate used to scale the GTR relative rates

### Sheet: BEAUti_XML_Settings
Category	Parameter	Value	Notes
XML file	Uploaded file	alinea_270326_Beauti_2.xml	BEAUti/BEAST2 XML provided by the user.
BEAST version	required	BEAST.base v2.7.8	From XML root attribute.
BEAST version	version	2.7	From XML root attribute.
MCMC	chainLength	30000000	Total MCMC states/generations in uploaded XML.
MCMC	state storeEvery	5000	State storage interval in XML.
Logger	tracelog	file=$(filebase).log; logEvery=3000; mode=	Logger settings in XML.
Logger	screenlog	file=screen; logEvery=3000; mode=	Logger settings in XML.
Logger	treelog.t:_out	file=$(filebase)-$(tree).trees; logEvery=3000; mode=tree	Logger settings in XML.
Alignment	number of taxa	16	Taxa/sequences embedded in XML.
Alignment	alignment length	964	Aligned columns in XML sequence values.
Alignment	taxon label note	Rhopilema_esculetum appears in XML; should be corrected to Rhopilema_esculentum in final labels.	Correct spelling should be Rhopilema_esculentum if verified against accession.
Tree prior	spec	YuleModel	Yule speciation prior.
Clock model	spec	beast.base.evolution.branchratemodel.UCRelaxedClockModel	Uncorrelated relaxed lognormal clock.
Clock model	clock.rate reference	@ucldMean.c:_out	Reference to ucldMean parameter.
Mean clock rate prior	Gamma alpha/beta	alpha=0.01; beta=100.0	Extracted from MeanRatePrior in XML.
ucldStdev prior	Gamma alpha/beta	alpha=0.5396; beta=0.3819	Extracted from ucldStdev prior in XML.
Site model	Gamma category count	4	From SiteModel.s:_out.
Site model	Mutation rate		Fixed value in XML.
Site model	Gamma shape	1.438	estimate=false
Site model	Proportion invariant	0.335	estimate=false
GTR rate	rateAC	3.0011	rateAC.s:_out; estimate=false
GTR rate	rateAG	6.5314	rateAG.s:_out; estimate=false
GTR rate	rateAT	1.7271	rateAT.s:_out; estimate=false
GTR rate	rateCG	1.6745	rateCG.s:_out; estimate=false
GTR rate	rateCT	8.9902	rateCT.s:_out; estimate=false
GTR rate	rateGT	1.0	rateGT.s:_out; estimate=false

### Sheet: BEAST2_Calibrations
Node / MRCA prior	Prior ID	Monophyletic	Distribution	Offset (Ma)	M	S	Taxon count	Taxa included
Acroporidae	Acroporidae.prior	true	LogNormal	164.7	1	1	4	Acropora_cervicornis, Acropora_millepora, Acropora_tenuis, Montipora_capitata
Actinaria	Actinaria.prior	true	LogNormal	306	1	1	2	Heteractis_aurora, Nematostella_vectensis
Anthozoa	Anthozoa.prior	true	LogNormal	580	1	1	15	Acropora_cervicornis, Acropora_millepora, Acropora_tenuis, Calicogorgia_granulosa, Corallium_rubrum, Favia_fragum, Favia_leptophylla, Heteractis_aurora, Montipora_capitata, Nematostella_vectensis, Pleurocorallium_inutile, Pocillopora_damicornis, Pocillopora_eydouxi, Sinularia_flexibilis, Stylophora_pistillata
Pocilloporidae	Pocilloporidae.prior	true	LogNormal	30	1	1	3	Pocillopora_damicornis, Pocillopora_eydouxi, Stylophora_pistillata
Scleractinia	Scleractinia.prior	true	LogNormal	240	1	1	9	Acropora_cervicornis, Acropora_millepora, Acropora_tenuis, Montipora_capitata, Pocillopora_damicornis, Pocillopora_eydouxi, Stylophora_pistillata, Favia_fragum, Favia_leptophylla

### Sheet: BEAST2_LogInfo
Category	Parameter	Value	Notes
Log file	Uploaded file	alinea_270326_Beauti_2.log	BEAST log provided by user.
Samples	Total samples	10001	Rows in BEAST log including sample 0.
Samples	Post-burn-in samples	9001	Rows with Sample >= 10% of chain length.
Burn-in	Burn-in threshold	3000000	10% of chainLength from XML.
MCMC	Chain length	30000000	Extracted from XML.
MCMC	Log interval	3000	Tracer/log sampling interval.
Statistics	Summary fields	mean, median, standard deviation, min/max, quantiles, 95% HPD, approximate ESS	Computed from post-burn-in log values.
Caution	ESS method	Approximate autocorrelation-based ESS	For formal reporting, Tracer ESS values should be used.

### Sheet: BEAST2_LogStats
Parameter	N post-burn-in	Mean	Median	SD	Min	Max	2.5% quantile	97.5% quantile	95% HPD low	95% HPD high	ESS approx
posterior	9001	-6507	-6506.62	5.04078	-6529.34	-6493.53	-6518.1	-6498.29	-6517.15	-6497.61	2857.28
likelihood	9001	-6400.02	-6399.72	3.91781	-6417.4	-6389.6	-6408.62	-6393.32	-6408	-6393	3023.93
prior	9001	-106.98	-106.569	3.1804	-123.997	-99.2692	-114.518	-101.917	-113.252	-101.274	3158.83
Tree.height	9001	712.287	677.394	122.081	580.569	1721.6	586.488	1033.3	580.569	955.184	4141.55
Tree.treeLength	9001	3703.5	3644.37	307.731	3060.9	5657.14	3268.2	4477.27	3224.24	4344.56	1789.8
YuleModel	9001	-98.0943	-97.8774	1.39468	-107.83	-94.8241	-101.417	-95.9793	-100.871	-95.7123	2243.12
birthRate	9001	0.004351	0.004251	0.001149	0.001447	0.010431	0.002416	0.006854	0.002207	0.006522	6475.42
ucldStdev	9001	1.00291	0.9703	0.201716	0.565561	2.26952	0.710579	1.46848	0.670188	1.38921	621.918
rate.mean	9001	0.000735	0.000737	7.1e-05	0.000463	0.000986	0.000592	0.000872	0.000592	0.000872	2409.12
rate.variance	9001	1e-06	1e-06	1e-06	0	2.6e-05	0	2e-06	0	2e-06	1801.2
rate.coefficientOfVariation	9001	1.07645	1.05018	0.184384	0.631526	2.92761	0.80152	1.5272	0.768726	1.44359	1517.09
ucldMean	9001	0.000857	0.000791	0.000315	0.000339	0.004832	0.000503	0.001576	0.000443	0.001402	300.838
mrca.age(Scleractinia)	9001	245.504	243.071	7.85975	240.065	395.555	240.396	266.43	240.065	258.023	7005.13
mrca.age(Pocilloporidae)	9001	33.2325	32.2096	3.3813	30.068	99.1382	30.3454	42.1962	30.068	39.3695	8756.2
mrca.age(Acroporidae)	9001	168.204	167.081	3.65058	164.78	215.26	165.052	178.053	164.792	175.025	7499.1
mrca.age(Actinaria)	9001	310.097	308.544	4.89825	306.067	370.43	306.37	323.845	306.067	318.925	8504.97
mrca.age(Anthozoa)	9001	584.313	582.721	5.17289	580.086	678.433	580.375	598.006	580.086	593.366	8801.91

### Sheet: Tracer_Convergence
Tracer convergence summary
Source BEAST log file	alinea_270326_Beauti_2.log		Tracer screenshots	Resultado_Tracer_1_2026-03-28 at 0.39.49.png; Resultado_Tracer_2_2026-03-28 at 0.39.54.png
Run length (states)	30000000		Burn-in	3000000
Post-burn-in samples	9001		Convergence threshold	ESS > 200
Purpose	This sheet summarizes the Tracer convergence diagnostics used to evaluate whether the BEAST2 MCMC run sampled the posterior distribution adequately.
Interpretation	All key parameters have ESS values greater than 200, supporting adequate convergence and reliability of the divergence-time estimates.
Parameter	Mean	ESS	Tracer category	Why it matters	Interpretation
posterior	-6507	2857	Model fit	Overall posterior probability; combines likelihood and priors.	ESS > 200; converged
likelihood	-6400.02	3009	Data likelihood	Fit of the cytB alignment to the tree and substitution model.	ESS > 200; converged
prior	-106.98	3159	Prior contribution	Contribution of calibration, clock, and tree priors to the posterior.	ESS > 200; converged
Tree.height	712.287	4142	Tree age	Estimated depth/height of the full sampled tree.	ESS > 200; converged
Tree.treeLength	3703.5	1790	Tree length	Total branch length across the sampled tree.	ESS > 200; converged
YuleModel	-98.0943	2243	Tree prior	Contribution of the Yule speciation model.	ESS > 200; converged
birthRate	0.004351	6475	Tree prior parameter	Estimated birth/diversification rate under the Yule model.	ESS > 200; converged
ucldMean	0.0008565	301	Clock model	Mean rate parameter for the uncorrelated lognormal relaxed clock.	ESS > 200; acceptable
ucldStdev	1.0029	622	Clock model	Among-lineage rate variation under the relaxed clock.	ESS > 200; converged
rate.mean	0.000735	2409	Clock summary	Mean branch substitution rate across the tree.	ESS > 200; converged
rate.coefficientOfVariation	1.0764	1517	Clock summary	Degree of rate heterogeneity among branches.	ESS > 200; converged
Node / clade	Mean age (Ma)	ESS	Biological relevance	Interpretation
mrca.age(Scleractinia)	245.504	7005	Estimated crown age of sampled scleractinian corals.	Triassic origin; high ESS
mrca.age(Pocilloporidae)	33.233	8756	Estimated crown age of Pocillopora + Stylophora sampled clade.	Cenozoic diversification; high ESS
mrca.age(Acroporidae)	168.204	7499	Estimated crown age of Acropora + Montipora sampled clade.	Jurassic age; high ESS
mrca.age(Actinaria)	310.097	8505	Estimated age for Heteractis + Nematostella sampled clade.	High ESS
mrca.age(Anthozoa)	584.313	8802	Estimated age for sampled Anthozoa excluding Rhopilema.	Deep node; high ESS

### Sheet: README
Supplementary workbook for CytB phylogenetic raw data and BEAST2 settings
This supplemental files summarizes the final MAFFT-aligned and SeaView-edited mitochondrial cytochrome b (cytB) nucleotide alignment and the BEAST2/BEAUti configuration files provided for the dated phylogenetic analysis.
Sheets included:
Alignment_QC: summary statistics for the edited cytB alignment, including number of taxa, alignment length, variable sites, parsimony-informative sites, gap characters, ambiguous bases, and GC content.
Taxon_Stats: per-taxon alignment statistics, including ungapped length, gap characters, ambiguous bases, and GC content.
jModelTest2_Model: nucleotide substitution model selected by jModelTest2 and the maximum-likelihood parameter estimates used to define/guide the BEAUti Site Model settings.
BEAUti_XML_Settings: BEAST2 version, MCMC/logging, alignment, tree prior, clock model, site model, and GTR settings extracted from the uploaded BEAUti XML file.
BEAST2_Calibrations: MRCA fossil calibration priors extracted from the uploaded XML, including taxon sets, monophyly, lognormal offsets, M, and S values.
BEAST2_LogInfo: metadata explaining the BEAST log file, burn-in threshold, and summary-statistic calculations.
BEAST2_LogStats: post-burn-in summary statistics computed from the uploaded BEAST log file. Statistics include mean, median, SD, min, max, quantiles, 95% HPD, and approximate ESS.
Tracer_Convergence: Summarizes the Tracer convergence diagnostics from the BEAST2 MCMC run. Includes core model parameters, clock parameters, calibrated node ages, means, and ESS values. ESS (Effective Sample Size) measures how many effectively independent samples were obtained after accounting for MCMC autocorrelation. The commonly used acceptance threshold is ESS > 200; all key parameters in th…
Notes:
Gaps are represented by '-'.
Ambiguous bases are IUPAC nucleotide codes other than A, C, G, T and N. In this alignment, one ambiguous base is present in Stylophora_pistillata: R = A or G.
jModelTest2 values are model-selection and maximum-likelihood substitution-model estimates, not BEAST MCMC convergence statistics.
For GTR rates, GT is fixed at 1.0000 as the reference rate; the other exchangeability values are relative to this scaling.
The uploaded XML uses chainLength=30,000,000 and logEvery=3,000; if the final manuscript states 50,000,000 generations sampled every 5,000, the corresponding final XML/log should also be archived or the Methods should be reconciled.
